# Organ geometry channels cell fate in the Arabidopsis ovule primordium

**DOI:** 10.1101/2020.07.30.226670

**Authors:** Elvira Hernandez-Lagana, Gabriella Mosca, Ethel Mendocilla Sato, Nuno Pires, Anja Frey, Alejandro Giraldo-Fonseca, Ueli Grossniklaus, Olivier Hamant, Christophe Godin, Arezki Boudaoud, Daniel Grimanelli, Daphné Autran, Célia Baroux

## Abstract

In multicellular organisms, sexual reproduction requires the separation of the germline from the soma. In flowering plants, the first cells of the germline, so-called spore mother cells (SMCs), differentiate as the reproductive organs form. Here, we explored how organ growth influences and contributes to SMC differentiation. We generated a collection of 92 annotated 3D images capturing ovule primordium ontogeny at cellular resolution in Arabidopsis. We identified a spatio-temporal pattern of cell divisions that acts in a domain-specific manner as the primordium forms, which is coupled with the emergence of a single SMC. Using tissue growth models, we uncovered plausible morphogenetic principles involving a spatially confined growth signal, differential mechanical properties, and cell growth anisotropy. Our analysis also reveals that SMC characteristics first arise in more than one cell but SMC fate becomes progressively restricted to a single cell during organ growth. Altered primordium geometry coincided with a delay in this fate restriction process in *katanin* mutants. Altogether, our study suggests that tissue geometry canalizes and modulates reproductive cell fate in the Arabidopsis ovule primordium.
