## Supplementary material for "Organ geometry channels cell fate in the Arabidopsis ovule primordium": Source Data 5

### Sheet: Figure5D-F_SuppFigure5B-C_Table
Supplemental Table associated to Figure 5 and Supplemental Figure 5 - Analysis of gene expression markers in wild type and katanin ovule primordia.
p values ≤ 0.05
	Stages	0-III					1-I					1-II					2-I					2-II					2-III to 2-IV (meiosis)					FG1 (post meiosis)
Marker	Genotype	ectopic (frequency)	n (ovules)	N (plants)	SE	p-value	ectopic (frequency)	n (ovules)	N (plants)	SE	p-value	ectopic (frequency)	n (ovules)	N (plants)	SE	p-value	ectopic (frequency)	n (ovules)	N (plants)	SE	p-value	ectopic (frequency)	n (ovules)	N (plants)	SE	p-value	ectopic (frequency)	n (ovules)	N (plants)	SE	p-value	ectopic (frequency)	n (ovules)	N (plants)	SE	p-value
pH1.1:H1.1:GFP	Col	0	39	4	0	-	0	35	4	9.86	-	4.87	43	4	4.54	-	5.71	37	4	3.61	-	0	35	4	0	-	0	32	3	0	-					-
	mad5	0	31	3	0	1	22.58	31	3	15.47	0.01154	28.57	42	3	6.4	0.01885	58.62	29	3	7.77	0.00058	8	25	2	0.32	0.18561	11.42	35	2	0.32
	lue1																31.14	31	2	1.169	0.00840
pKNU:nls:YFP	Col	0	94	4	0	-	3.84	104	4	0.36	-	5.68	88	4	0.52	-	3.7	108	3	1.38	-	1.21	82	3	0.83	-	0	35	3	0	-					-
	mad5	0	56	4	0	1	7.81	64	5	3.22	0.0037	20.93	43	3	6.23	0.003	11.81	127	4	4.09	1.188 e-6	6.75	74	3	3.5	0.1694	7.4	54	3	6.06	0.1152
												1-II - 2- I (pulled)
	Ws (WT cosegregant)											1.79	469	3	0.01
	bot1.7											12.82	127	3	0.001	1.421e-8
pDMC1:GUS	Col					-					-					-					-					-	9.59	169	4	5.59	-					-
	lue1																										55.93	99	4	3.66	2.293e-16
	Ws (WT cosegregant)					-					-					-					-					-	0	13	1	nd	-					-
	bot1.7																										52.7	55	1	nd	0.00765
pWOX2:CenH3:GFP	Ws (introgressed)					-					-					-					-					-						6.47	37	2	0.96	-
	bot1.7																															29.91	52	2	1.8	0.0177
			-
